# A dose-response model for statistical analysis of chemical genetic interactions in CRISPRi screens

**DOI:** 10.1101/2023.08.03.551759

**Authors:** Sanjeevani Choudhery, Michael A. DeJesus, Aarthi Srinivasan, Jeremy Rock, Dirk Schnappinger, Thomas R. Ioerger

## Abstract

An important application of CRISPR interference (CRISPRi) technology is for identifying chemical-genetic interactions (CGIs). Discovery of genes that interact with exposure to antibiotics can yield insights to drug targets and mechanisms of action or resistance. The objective is to identify CRISPRi mutants whose relative abundance is suppressed (or enriched) in the presence of a drug when the target protein is depleted, reflecting synergistic behavior. Different sgRNAs for a given target can induce a wide range of protein depletion and differential effects on growth rate. The effect of sgRNA strength can be partially predicted based on sequence features. However, the actual growth phenotype depends on the sensitivity of cells to depletion of the target protein. For essential genes, sgRNA efficiency can be empirically measured by quantifying effects on growth rate. We observe that the most efficient sgRNAs are not always optimal for detecting synergies with drugs. sgRNA efficiency interacts in a non-linear way with drug sensitivity, producing an effect where the concentration-dependence is maximized for sgRNAs of intermediate strength (and less so for sgRNAs that induce too much or too little target depletion). To capture this interaction, we propose a novel statistical method called CRISPRi-DR (for Dose-Response model) that incorporates both sgRNA efficiencies and drug concentrations in a modified dose-response equation. We use CRISPRi-DR to re-analyze data from a recent CGI experiment in *Mycobacterium tuberculosis* to identify genes that interact with antibiotics. This approach can be generalized to non-CGI datasets, which we show via an CRISPRi dataset for *E. coli* growth on different carbon sources. The performance is competitive with the best of several related analytical methods. However, for noisier datasets, some of these methods generate far more significant interactions, likely including many false positives, whereas CRISPRi-DR maintains higher precision, which we observed in both empirical and simulated data.

**Author Summary:** CRISPRi technology is revolutionizing research in various areas of the life sciences, including microbiology, affording the ability to partially deplete the expression of target proteins in a specific and controlled way. Among the applications of CRISPRi, it can be used to construct large (even genome-wide) libraries of knock-down mutants for profiling antibacterial inhibitors and identifying chemical-genetic interactions (CGIs), which can yield insights on drug targets and mechanisms of action and resistance. The data generated by these experiments (i.e., sgRNA counts from high throughput sequencing) is voluminous and subject to various sources of noise. The goal of statistical analysis of such data is to identify significant CGIs, which are genes whose depletion sensitizes cells to an inhibitor. In this paper, we show how to incorporate both sgRNA efficiency and drug concentration simultaneously in a model (CRISPRi-DR) based on an extension of the classic dose-response (Hill) equation in enzymology. This model has advantages over other analytical methods for CRISPRi, which we show using empirical and simulated data.
