## Supplemental Tables S1, S2, S3 for "A dose-response model for statistical analysis of chemical genetic interactions in CRISPRi screens"

### Sheet: S1 Table (Ranks of Genes)
		Day1		Day 5		Day 10
Drug	Gene	Depleted	Enriched	Depleted	Enriched	Depleted	Enriched
BDQ	atpA	11	4022	49	3984	99	3934
BDQ	atpB	6	4027	24	4009	56	3977
BDQ	atpC	51	3982	172	3861	666	3367
BDQ	atpD	14	4019	43	3990	97	3936
BDQ	atpE	25	4008	82	3951	126	3907
BDQ	atpF	9	4024	32	4001	73	3960
BDQ	atpG	12	4021	45	3988	119	3914
BDQ	atpH	8	4025	23	4010	45	3988
BDQ	mmpL5	2	4031	2	4031	2	4031
CLR	RVBD3579c	40	3993	47	3986	55	3978
CLR	erm(37)	1	4021	4	4029	5	4028
EMB	embA	2	4031	8	4025	11	4022
EMB	embB	3	4030	9	4024	9	4024
EMB	embC	19	4014	59	3974	198	3835
INH	inhA	3	4030	29	4004	41	3992
INH	ahpC	2	4031	5	4028	5	4028
INH	cinA	5	4028	10	4023	10	4023
INH	katG	4031	2	3750	283	3491	542
INH	ndh	4028	5	3750	283	4031	2
INH	mshA	4025	8	3977	56	3994	39
LEVO	gyrA	4012	21	3938	95	3850	183
LEVO	gyrB	4021	12	3980	53	3744	289
LZD	erm(37)	3865	168	3596	437	3914	119
LZD	tsnR	4032	1	4032	1	4032	1
RIF	rpoA	396	3637	544	3489	1117	2916
RIF	rpoB	94	3939	173	3860	217	3816
RIF	rpoC	147	3886	231	3802	329	3704
RIF	rpoZ	124	3909	283	3750	377	3656
RIF	aftA	274	3759	219	3814	325	3708
RIF	aftB	49	3984	48	3985	53	3980
RIF	aftC	64	3969	51	3982	102	3931
RIF	aftD	247	3786	247	3786	400	3633
RIF	mtrA	3	4030	3	4030	24	4009
STR	RVBD2477c	4021	12	4021	12	--	--
STR	gidB	4022	11	4031	2	--	--

### Sheet: S2 Table (CRISPR Analyses)
# Details of CRISPR methods analyses of EMB, VAN, LEVO, RIF and INH CRISPRi screens
# Number of Target Genes = The number of target genes identified by Xu et. al 2017 for the drug. For LEVO, genes in KEGG Pathway
# Concentration : For methods that require runs at individual doses, LOW MED and HIGH. Overall refers to assessment after combined the results using Fischer's method for these methods.
# TP = Number of hits of Method that are also target genes
# FP = Number of hits of Method that are NOT target genes
# Recall=tp/(tp+fn) = tp/targets Fraction of target genes identified by Method as hits
# Precision = tp/(tp+fp) Fraction of hits identified by Method that are also target genes
Drug	Days Predepletion	Method	Concentration	AUC	Number of Target Genes	Total Hits	TP	FP	Recall	Precision	F1 Score
EMB	1	CGA LMM	-	0.554142	67	339	11	328	0.164179	0.0324484	0.0541872
EMB	1	CRISPhieRmix	HIGH	0.633705	67	1332	27	1305	0.402985	0.0202703	0.038599
EMB	1	CRISPhieRmix	LOW	0.504493	67	1143	21	1122	0.313433	0.0183727	0.0347107
EMB	1	CRISPhieRmix	MED	0.755913	67	1395	26	1369	0.38806	0.018638	0.0355677
EMB	1	CRISPhieRmix	Overall	0.731359	67	3175	61	3114	0.910448	0.0192126	0.0376311
EMB	1	CRISPRi DR	-	0.627872	67	154	13	141	0.19403	0.0844156	0.117647
EMB	1	DEBRA	HIGH	0.590385	67	2644	51	2593	0.761194	0.019289	0.0376245
EMB	1	DEBRA	LOW	0.562867	67	180	10	170	0.149254	0.0555556	0.0809717
EMB	1	DEBRA	MED	0.67546	67	1228	37	1191	0.552239	0.0301303	0.0571429
EMB	1	DEBRA	Overall	0.641504	67	3478	62	3416	0.925373	0.0178263	0.0349788
EMB	1	drugZ	HIGH	0.696246	67	76	1	75	0.0149254	0.0131579	0.013986
EMB	1	drugZ	LOW	0.673816	67	18	1	17	0.0149254	0.0555556	0.0235294
EMB	1	drugZ	MED	0.819923	67	53	2	51	0.0298507	0.0377358	0.0333333
EMB	1	drugZ	Overall	0.798573	67	454	34	420	0.507463	0.0748899	0.130518
EMB	1	MAGeCK	HIGH	0.706843	67	1612	48	1564	0.716418	0.0297767	0.0571769
EMB	1	MAGeCK	LOW	0.647746	67	490	25	465	0.373134	0.0510204	0.0897666
EMB	1	MAGeCK	MED	0.79501	67	908	48	860	0.716418	0.0528634	0.0984615
EMB	1	MAGeCK	Overall	0.777903	67	3955	67	3888	1	0.0169406	0.0333168
EMB	1	MAGeCK MLE	-	0.63669	67	3195	58	3137	0.865672	0.0181534	0.035561
EMB	5	CGA LMM	-	0.655345	67	481	20	461	0.298507	0.04158	0.0729927
EMB	5	CRISPhieRmix	HIGH	0.810824	67	2142	45	2097	0.671642	0.0210084	0.0407424
EMB	5	CRISPhieRmix	LOW	0.657141	67	699	9	690	0.134328	0.0128755	0.0234987
EMB	5	CRISPhieRmix	MED	0.812244	67	2337	45	2292	0.671642	0.0192555	0.0374376
EMB	5	CRISPhieRmix	Overall	0.847205	67	3722	66	3656	0.985075	0.0177324	0.0348377
EMB	5	CRISPRi DR	-	0.643169	67	164	17	147	0.253731	0.103659	0.147186
EMB	5	DEBRA	HIGH	0.705051	67	2042	50	1992	0.746269	0.0244858	0.0474158
EMB	5	DEBRA	LOW	0.627657	67	84	10	74	0.149254	0.119048	0.13245
EMB	5	DEBRA	MED	0.682524	67	1085	40	1045	0.597015	0.0368664	0.0694444
EMB	5	DEBRA	Overall	0.734416	67	3105	60	3045	0.895522	0.0193237	0.037831
EMB	5	drugZ	HIGH	0.841639	67	68	2	66	0.0298507	0.0294118	0.0296296
EMB	5	drugZ	LOW	0.739937	67	11	1	10	0.0149254	0.0909091	0.025641
EMB	5	drugZ	MED	0.87306	67	42	5	37	0.0746269	0.119048	0.0917431
EMB	5	drugZ	Overall	0.883227	67	415	37	378	0.552239	0.0891566	0.153527
EMB	5	MAGeCK	HIGH	0.833061	67	1659	60	1599	0.895522	0.0361664	0.0695249
EMB	5	MAGeCK	LOW	0.74708	67	451	29	422	0.432836	0.0643016	0.111969
EMB	5	MAGeCK	MED	0.855895	67	1294	57	1237	0.850746	0.0440495	0.0837619
EMB	5	MAGeCK	Overall	0.885298	67	3979	67	3912	1	0.0168384	0.0331191
EMB	5	MAGeCK MLE	-	0.688435	67	3526	61	3465	0.910448	0.0173001	0.0339549
EMB	10	CGA LMM	-	0.622433	67	522	17	505	0.253731	0.032567	0.057725
EMB	10	CRISPhieRmix	HIGH	0.759253	67	1539	33	1506	0.492537	0.0214425	0.0410959
EMB	10	CRISPhieRmix	LOW	0.517265	67	1481	21	1460	0.313433	0.0141796	0.0271318
EMB	10	CRISPhieRmix	MED	0.749841	67	1208	19	1189	0.283582	0.0157285	0.0298039
EMB	10	CRISPhieRmix	Overall	0.788913	67	3342	67	3275	1	0.0200479	0.0393077
EMB	10	CRISPRi DR	-	0.821075	67	172	22	150	0.328358	0.127907	0.1841
EMB	10	DEBRA	HIGH	0.640096	67	1416	39	1377	0.58209	0.0275424	0.0525961
EMB	10	DEBRA	LOW	0.585957	67	28	4	24	0.0597015	0.142857	0.0842105
EMB	10	DEBRA	MED	0.633091	67	342	21	321	0.313433	0.0614035	0.102689
EMB	10	DEBRA	Overall	0.767253	67	2423	51	2372	0.761194	0.0210483	0.0409639
EMB	10	drugZ	HIGH	0.824051	67	76	4	72	0.0597015	0.0526316	0.0559441
EMB	10	drugZ	LOW	0.722702	67	7	0	7	0	0	NA
EMB	10	drugZ	MED	0.796401	67	47	4	43	0.0597015	0.0851064	0.0701754
EMB	10	drugZ	Overall	0.856805	67	549	47	502	0.701493	0.0856102	0.152597
EMB	10	MAGeCK	HIGH	0.833769	67	1256	55	1201	0.820896	0.0437898	0.0831444
EMB	10	MAGeCK	LOW	0.666076	67	616	23	593	0.343284	0.0373377	0.0673499
EMB	10	MAGeCK	MED	0.757473	67	530	44	486	0.656716	0.0830189	0.147404
EMB	10	MAGeCK	Overall	0.853176	67	3913	67	3846	1	0.0171224	0.0336683
EMB	10	MAGeCK MLE	-	0.750268	67	3142	62	3080	0.925373	0.0197327	0.0386413
INH	1	CGA LMM	-	0.641123	90	8	1	7	0.0111111	0.125	0.0204082
INH	1	CRISPhieRmix	HIGH	0.74045	90	1734	48	1686	0.533333	0.0276817	0.0526316
INH	1	CRISPhieRmix	LOW	0.576392	90	1328	29	1299	0.322222	0.0218373	0.0409027
INH	1	CRISPhieRmix	MED	0.567899	90	719	13	706	0.144444	0.0180807	0.0321384
INH	1	CRISPhieRmix	Overall	0.771159	90	3241	87	3154	0.966667	0.0268436	0.0522366
INH	1	CRISPRi DR	-	0.766637	90	87	23	64	0.255556	0.264368	0.259887
INH	1	DEBRA	HIGH	0.691399	90	1034	48	986	0.533333	0.0464217	0.0854093
INH	1	DEBRA	LOW	0.546919	90	44	0	44	0	0	NA
INH	1	DEBRA	MED	0.502573	90	22	3	19	0.0333333	0.136364	0.0535714
INH	1	DEBRA	Overall	0.665148	90	2341	66	2275	0.733333	0.0281931	0.0542986
INH	1	drugZ	HIGH	0.715874	90	89	8	81	0.0888889	0.0898876	0.0893855
INH	1	drugZ	LOW	0.600121	90	21	0	21	0	0	NA
INH	1	drugZ	MED	0.594565	90	11	3	8	0.0333333	0.272727	0.0594059
INH	1	drugZ	Overall	0.725953	90	670	40	630	0.444444	0.0597015	0.105263
INH	1	MAGeCK	HIGH	0.794585	90	988	60	928	0.666667	0.0607287	0.111317
INH	1	MAGeCK	LOW	0.595943	90	733	33	700	0.366667	0.0450205	0.0801944
INH	1	MAGeCK	MED	0.610226	90	77	7	70	0.0777778	0.0909091	0.0838323
INH	1	MAGeCK	Overall	0.799073	90	3876	89	3787	0.988889	0.0229618	0.0448815
INH	1	MAGeCK MLE	-	0.683011	90	2861	75	2786	0.833333	0.0262146	0.0508302
INH	5	CGA LMM	-	0.599756	90	227	21	206	0.233333	0.092511	0.132492
INH	5	CRISPhieRmix	HIGH	0.823026	90	1655	34	1621	0.377778	0.0205438	0.0389685
INH	5	CRISPhieRmix	LOW	0.609224	90	1129	38	1091	0.422222	0.0336581	0.0623462
INH	5	CRISPhieRmix	MED	0.552172	90	977	27	950	0.3	0.0276356	0.0506092
INH	5	CRISPhieRmix	Overall	0.815143	90	3257	88	3169	0.977778	0.0270187	0.0525844
INH	5	CRISPRi DR	-	0.561601	90	121	28	93	0.311111	0.231405	0.265403
INH	5	DEBRA	HIGH	0.711348	90	1918	69	1849	0.766667	0.035975	0.0687251
INH	5	DEBRA	LOW	0.579927	90	51	1	50	0.0111111	0.0196078	0.0141844
INH	5	DEBRA	MED	0.539896	90	57	3	54	0.0333333	0.0526316	0.0408163
INH	5	DEBRA	Overall	0.723031	90	3011	79	2932	0.877778	0.0262371	0.0509513
INH	5	drugZ	HIGH	0.747984	90	53	7	46	0.0777778	0.132075	0.0979021
INH	5	drugZ	LOW	0.707774	90	54	6	48	0.0666667	0.111111	0.0833333
INH	5	drugZ	MED	0.675299	90	41	4	37	0.0444444	0.097561	0.0610687
INH	5	drugZ	Overall	0.805985	90	913	64	849	0.711111	0.0700986	0.127617
INH	5	MAGeCK	HIGH	0.633915	90	721	34	687	0.377778	0.0471567	0.0838471
INH	5	MAGeCK	LOW	0.85705	90	1376	79	1297	0.877778	0.0574128	0.107776
INH	5	MAGeCK	MED	0.633293	90	307	23	284	0.255556	0.0749186	0.115869
INH	5	MAGeCK	Overall	0.858353	90	3959	89	3870	0.988889	0.0224804	0.0439615
INH	5	MAGeCK MLE	-	0.651228	90	3150	69	3081	0.766667	0.0219048	0.0425926
INH	10	CGA LMM	-	0.682613	90	564	11	553	0.146667	0.0195035	0.0344288
INH	10	CRISPhieRmix	HIGH	0.823875	90	2328	60	2268	0.666667	0.0257732	0.0496278
INH	10	CRISPhieRmix	LOW	0.546611	90	1031	23	1008	0.255556	0.0223084	0.0410348
INH	10	CRISPhieRmix	MED	0.519544	90	824	15	809	0.166667	0.0182039	0.0328228
INH	10	CRISPhieRmix	Overall	0.80457	90	3371	86	3285	0.955556	0.0255117	0.0496966
INH	10	CRISPRi DR	-	0.746926	90	121	28	93	0.311111	0.231405	0.265403
INH	10	DEBRA	HIGH	0.698368	90	2328	36	1615	0.48	0.021805	0.0417149
INH	10	DEBRA	LOW	0.463416	90	1031	0	18	0	0	NA
INH	10	DEBRA	MED	0.524673	90	824	1	11	0.0133333	0.0833333	0.0229885
INH	10	DEBRA	Overall	0.685452	90	2526	53	2473	0.706667	0.0209818	0.0407536
INH	10	drugZ	HIGH	0.828699	90	57	12	45	0.133333	0.210526	0.163265
INH	10	drugZ	LOW	0.622319	90	32	3	29	0.0333333	0.09375	0.0491803
INH	10	drugZ	MED	0.63907	90	35	4	31	0.0444444	0.114286	0.064
INH	10	drugZ	Overall	0.800466	90	1043	65	978	0.722222	0.0623202	0.11474
INH	10	MAGeCK	HIGH	0.623279	90	445	21	424	0.233333	0.047191	0.0785047
INH	10	MAGeCK	LOW	0.849375	90	1448	80	1368	0.888889	0.0552486	0.104031
INH	10	MAGeCK	MED	0.603259	90	446	24	422	0.266667	0.0538117	0.0895522
INH	10	MAGeCK	Overall	0.847197	90	3973	89	3884	0.988889	0.0224012	0.04381
INH	10	MAGeCK MLE	-	0.698234	90	3061	74	2987	0.822222	0.0241751	0.0469692
LEVO	1	CGA LMM	-	0.637657	83	241	11	230	0.13253	0.0456432	0.0679012
LEVO	1	CRISPhieRmix	HIGH	0.574026	83	2709	57	2652	0.686747	0.021041	0.0408309
LEVO	1	CRISPhieRmix	LOW	0.487095	83	1297	30	1267	0.361446	0.0231303	0.0434783
LEVO	1	CRISPhieRmix	MED	0.597483	83	1380	30	1350	0.361446	0.0217391	0.0410116
LEVO	1	CRISPhieRmix	Overall	0.665628	83	3874	81	3793	0.975904	0.0209086	0.0409401
LEVO	1	CRISPRi DR	-	0.668972	83	127	26	101	0.313253	0.204724	0.247619
LEVO	1	DEBRA	HIGH	0.610058	83	1766	49	1717	0.590361	0.0277463	0.0530016
LEVO	1	DEBRA	LOW	0.496627	83	22	2	20	0.0240964	0.0909091	0.0380952
LEVO	1	DEBRA	MED	0.632385	83	88	9	79	0.108434	0.102273	0.105263
LEVO	1	DEBRA	Overall	0.615266	83	2827	63	2764	0.759036	0.0222851	0.043299
LEVO	1	drugZ	HIGH	0.666371	83	95	16	79	0.192771	0.168421	0.179775
LEVO	1	drugZ	LOW	0.562824	83	75	7	68	0.0843373	0.0933333	0.0886076
LEVO	1	drugZ	MED	0.635929	83	84	15	69	0.180723	0.178571	0.179641
LEVO	1	drugZ	Overall	0.677523	83	443	29	414	0.349398	0.0654628	0.110266
LEVO	1	MAGeCK	HIGH	0.681521	83	632	38	594	0.457831	0.0601266	0.106294
LEVO	1	MAGeCK	LOW	0.578764	83	325	12	313	0.144578	0.0369231	0.0588235
LEVO	1	MAGeCK	MED	0.651466	83	820	37	783	0.445783	0.045122	0.0819491
LEVO	1	MAGeCK	Overall	0.683664	83	4002	83	3919	1	0.0207396	0.0406365
LEVO	1	MAGeCK MLE	-	0.628744	83	3731	79	3652	0.951807	0.0211739	0.0414263
LEVO	5	CGA LMM	-	0.582856	83	286	10	276	0.120482	0.034965	0.0542005
LEVO	5	CRISPhieRmix	HIGH	0.439744	83	3509	70	3439	0.843373	0.0199487	0.0389755
LEVO	5	CRISPhieRmix	LOW	0.48141	83	1095	21	1074	0.253012	0.0191781	0.0356537
LEVO	5	CRISPhieRmix	MED	0.594231	83	976	20	956	0.240964	0.0204918	0.0377715
LEVO	5	CRISPhieRmix	Overall	0.562179	83	3976	80	3896	0.963855	0.0201207	0.0394186
LEVO	5	CRISPRi DR	-	0.775641	83	100	15	85	0.180723	0.15	0.163934
LEVO	5	DEBRA	HIGH	0.557347	83	1957	42	1915	0.506024	0.0214614	0.0411765
LEVO	5	DEBRA	LOW	0.508354	83	27	2	25	0.0240964	0.0740741	0.0363636
LEVO	5	DEBRA	MED	0.53613	83	42	1	41	0.0120482	0.0238095	0.016
LEVO	5	DEBRA	Overall	0.542996	83	3001	58	2943	0.698795	0.0193269	0.0376135
LEVO	5	drugZ	HIGH	0.853205	83	97	15	82	0.180723	0.154639	0.166667
LEVO	5	drugZ	LOW	0.699359	83	47	8	39	0.0963855	0.170213	0.123077
LEVO	5	drugZ	MED	0.638462	83	60	5	55	0.060241	0.0833333	0.0699301
LEVO	5	drugZ	Overall	0.790385	83	925	40	885	0.481928	0.0432432	0.0793651
LEVO	5	MAGeCK	HIGH	0.771795	83	977	42	935	0.506024	0.0429887	0.0792453
LEVO	5	MAGeCK	LOW	0.575	83	560	23	537	0.277108	0.0410714	0.0715397
LEVO	5	MAGeCK	MED	0.655769	83	527	25	502	0.301205	0.0474383	0.0819672
LEVO	5	MAGeCK	Overall	0.740385	83	3955	81	3874	0.975904	0.0204804	0.0401189
LEVO	5	MAGeCK MLE	-	0.826923	83	3501	77	3424	0.927711	0.0219937	0.0429687
LEVO	10	CGA LMM	-	0.518177	83	0	0	0	0	NA	NA
LEVO	10	CRISPhieRmix	HIGH	0.583333	83	1231	26	1205	0.313253	0.021121	0.0395738
LEVO	10	CRISPhieRmix	LOW	0.552083	83	1072	17	1055	0.204819	0.0158582	0.0294372
LEVO	10	CRISPhieRmix	MED	0.572917	83	977	29	948	0.349398	0.0296827	0.054717
LEVO	10	CRISPhieRmix	Overall	0.5625	83	2891	63	2828	0.759036	0.0217918	0.0423672
LEVO	10	CRISPRi DR	-	0.4375	83	23	8	15	0.0963855	0.347826	0.150943
LEVO	10	DEBRA	HIGH	0.460531	83	49	0	49	0	0
LEVO	10	DEBRA	LOW	0.505332	83	21	2	19	0.0240964	0.0952381	0.0384615
LEVO	10	DEBRA	MED	0.547155	83	42	5	37	0.060241	0.119048	0.08
LEVO	10	DEBRA	Overall	0.522222	83	1299	29	1270	0.349398	0.0223249	0.0419682
LEVO	10	drugZ	HIGH	0.53125	83	40	5	35	0.060241	0.125	0.0813008
LEVO	10	drugZ	LOW	0.302083	83	45	4	41	0.0481928	0.0888889	0.0625
LEVO	10	drugZ	MED	0.427083	83	29	13	16	0.156627	0.448276	0.232143
LEVO	10	drugZ	Overall	0.53125	83	1664	49	1615	0.590361	0.0294471	0.0560962
LEVO	10	MAGeCK	HIGH	0.6875	83	138	14	124	0.168675	0.101449	0.126697
LEVO	10	MAGeCK	LOW	0.4375	83	327	16	311	0.192771	0.0489297	0.0780488
LEVO	10	MAGeCK	MED	0.604167	83	248	21	227	0.253012	0.0846774	0.126888
LEVO	10	MAGeCK	Overall	0.604167	83	3275	72	3203	0.86747	0.0219847	0.0428827
LEVO	10	MAGeCK MLE	-	0.21875	83	58	0	58	0	0	NA
RIF	1	CGA LMM	-	0.764561	75	328	23	305	0.306667	0.070122	0.114144
RIF	1	CRISPhieRmix	HIGH	0.836103	75	2025	41	1984	0.546667	0.0202469	0.0390476
RIF	1	CRISPhieRmix	LOW	0.688764	75	781	14	767	0.186667	0.0179257	0.0327103
RIF	1	CRISPhieRmix	MED	0.767378	75	869	15	854	0.2	0.0172612	0.0317797
RIF	1	CRISPhieRmix	Overall	0.84388	75	3146	74	3072	0.986667	0.0235219	0.0459485
RIF	1	CRISPRi DR	-	0.850418	75	183	42	141	0.56	0.229508	0.325581
RIF	1	DEBRA	HIGH	0.797539	75	1960	65	1895	0.866667	0.0331633	0.0638821
RIF	1	DEBRA	LOW	0.656594	75	103	13	90	0.173333	0.126214	0.146067
RIF	1	DEBRA	MED	0.731109	75	495	37	458	0.493333	0.0747475	0.129825
RIF	1	DEBRA	Overall	0.822298	75	3063	72	2991	0.96	0.0235064	0.0458891
RIF	1	drugZ	HIGH	0.846788	75	82	5	77	0.0666667	0.0609756	0.0636943
RIF	1	drugZ	LOW	0.71586	75	55	2	53	0.0266667	0.0363636	0.0307692
RIF	1	drugZ	MED	0.797609	75	60	4	56	0.0533333	0.0666667	0.0592593
RIF	1	drugZ	Overall	0.867469	75	473	40	433	0.533333	0.0845666	0.145985
RIF	1	MAGeCK	HIGH	0.8479	75	1634	68	1566	0.906667	0.0416157	0.0795787
RIF	1	MAGeCK	LOW	0.722473	75	455	28	427	0.373333	0.0615385	0.10566
RIF	1	MAGeCK	MED	0.756415	75	1087	47	1040	0.626667	0.0432383	0.080895
RIF	1	MAGeCK	Overall	0.855313	75	3899	75	3824	1	0.0192357	0.0377453
RIF	1	MAGeCK MLE	-	0.866053	75	2833	72	2761	0.96	0.0254148	0.0495186
RIF	5	CGA LMM	-	0.796397	75	375	28	347	0.373333	0.0746667	0.124444
RIF	5	CRISPhieRmix	HIGH	0.877555	75	1926	42	1884	0.56	0.0218069	0.041979
RIF	5	CRISPhieRmix	LOW	0.745184	75	838	21	817	0.28	0.0250597	0.0460022
RIF	5	CRISPhieRmix	MED	0.828423	75	1095	23	1072	0.306667	0.0210046	0.0393162
RIF	5	CRISPhieRmix	Overall	0.872018	75	3282	75	3207	1	0.0228519	0.0446828
RIF	5	CRISPRi DR	-	0.889926	75	236	56	180	0.746667	0.237288	0.360129
RIF	5	DEBRA	HIGH	0.799831	75	1563	59	1504	0.786667	0.0377479	0.0720391
RIF	5	DEBRA	LOW	0.665881	75	124	18	106	0.24	0.145161	0.180905
RIF	5	DEBRA	MED	0.772744	75	757	45	712	0.6	0.0594452	0.108173
RIF	5	DEBRA	Overall	0.794956	75	2703	68	2635	0.906667	0.0251572	0.0489561
RIF	5	drugZ	HIGH	0.877018	75	82	15	67	0.2	0.182927	0.191083
RIF	5	drugZ	LOW	0.769029	75	45	6	39	0.08	0.133333	0.1
RIF	5	drugZ	MED	0.841113	75	68	14	54	0.186667	0.205882	0.195804
RIF	5	drugZ	Overall	0.875302	75	371	46	325	0.613333	0.123989	0.206278
RIF	5	MAGeCK	HIGH	0.8829	75	1631	73	1558	0.973333	0.0447578	0.0855803
RIF	5	MAGeCK	LOW	0.814361	75	652	53	599	0.706667	0.0812883	0.145805
RIF	5	MAGeCK	MED	0.870471	75	1132	68	1064	0.906667	0.0600707	0.112676
RIF	5	MAGeCK	Overall	0.893128	75	3737	75	3662	1	0.0200696	0.0393494
RIF	5	MAGeCK MLE	-	0.91636	75	2332	75	2257	1	0.0321612	0.0623182
RIF	10	CGA LMM	-	0.737969	75	371	25	346	0.333333	0.0673854	0.112108
RIF	10	CRISPhieRmix	HIGH	0.857252	75	2406	35	2371	0.466667	0.014547	0.0282144
RIF	10	CRISPhieRmix	LOW	0.757038	75	895	10	885	0.133333	0.0111732	0.0206186
RIF	10	CRISPhieRmix	MED	0.840974	75	1609	31	1578	0.413333	0.0192666	0.0368171
RIF	10	CRISPhieRmix	Overall	0.859961	75	3665	74	3591	0.986667	0.020191	0.0395722
RIF	10	CRISPRi DR	-	0.859595	75	218	51	167	0.68	0.233945	0.348123
RIF	10	DEBRA	HIGH	0.739851	75	947	47	900	0.626667	0.0496304	0.0919765
RIF	10	DEBRA	LOW	0.648796	75	144	17	127	0.226667	0.118056	0.155251
RIF	10	DEBRA	MED	0.716374	75	341	31	310	0.413333	0.0909091	0.149038
RIF	10	DEBRA	Overall	0.734614	75	2125	57	2068	0.76	0.0268235	0.0518182
RIF	10	drugZ	HIGH	0.870886	75	83	22	61	0.293333	0.26506	0.278481
RIF	10	drugZ	LOW	0.799119	75	61	13	48	0.173333	0.213115	0.191176
RIF	10	drugZ	MED	0.845975	75	77	19	58	0.253333	0.246753	0.25
RIF	10	drugZ	Overall	0.865953	75	436	54	382	0.72	0.123853	0.21135
RIF	10	MAGeCK	HIGH	0.860282	75	1206	66	1140	0.88	0.0547264	0.103044
RIF	10	MAGeCK	LOW	0.847427	75	273	42	231	0.56	0.153846	0.241379
RIF	10	MAGeCK	MED	0.867709	75	577	60	517	0.8	0.103986	0.184049
RIF	10	MAGeCK	Overall	0.891946	75	3596	74	3522	0.986667	0.0205784	0.040316
RIF	10	MAGeCK MLE	-	0.887768	75	2394	69	2325	0.92	0.0288221	0.0558931
VAN	1	CGA LMM	-	0.635935	89	211	15	196	0.168539	0.07109	0.1
VAN	1	CRISPhieRmix	HIGH	0.799012	89	1830	43	1787	0.483146	0.0234973	0.044815
VAN	1	CRISPhieRmix	LOW	0.633335	89	1651	31	1620	0.348315	0.0187765	0.0356322
VAN	1	CRISPhieRmix	MED	0.744172	89	1756	42	1714	0.47191	0.023918	0.0455285
VAN	1	CRISPhieRmix	Overall	0.772903	89	3590	87	3503	0.977528	0.024234	0.0472955
VAN	1	CRISPRi DR	-	0.683508	89	209	43	166	0.483146	0.205742	0.288591
VAN	1	DEBRA	HIGH	0.641808	89	3219	74	3145	0.831461	0.0229885	0.04474
VAN	1	DEBRA	LOW	0.564384	89	2669	65	2604	0.730337	0.0243537	0.0471356
VAN	1	DEBRA	MED	0.584395	89	3143	69	3074	0.775281	0.0219535	0.042698
VAN	1	DEBRA	Overall	0.627863	89	3786	86	3700	0.966292	0.0227153	0.0443871
VAN	1	drugZ	HIGH	0.69669	89	86	2	84	0.0224719	0.0232558	0.0228571
VAN	1	drugZ	LOW	0.565809	89	87	3	84	0.0337079	0.0344828	0.0340909
VAN	1	drugZ	MED	0.63301	89	91	2	89	0.0224719	0.021978	0.0222222
VAN	1	drugZ	Overall	0.674523	89	360	30	330	0.337079	0.0833333	0.13363
VAN	1	MAGeCK	HIGH	0.812089	89	2473	86	2387	0.966292	0.0347756	0.0671351
VAN	1	MAGeCK	LOW	0.687702	89	2236	72	2164	0.808989	0.0322004	0.0619355
VAN	1	MAGeCK	MED	0.765919	89	2703	83	2620	0.932584	0.0307066	0.0594556
VAN	1	MAGeCK	Overall	0.723782	89	3576	89	3487	1	0.0248881	0.0485675
VAN	1	MAGeCK MLE	-	0.845739	89	3441	88	3353	0.988764	0.025574	0.0498584
VAN	5	CGA LMM	-	0.763109	89	378	29	349	0.325843	0.0767196	0.124197
VAN	5	CRISPhieRmix	HIGH	0.856963	89	2261	57	2204	0.640449	0.0252101	0.0485106
VAN	5	CRISPhieRmix	LOW	0.786029	89	995	30	965	0.337079	0.0301508	0.0553506
VAN	5	CRISPhieRmix	MED	0.818893	89	1576	44	1532	0.494382	0.0279188	0.0528529
VAN	5	CRISPhieRmix	Overall	0.860509	89	3579	89	3490	1	0.0248673	0.0485278
VAN	5	CRISPRi DR	-	0.853737	89	191	53	138	0.595506	0.277487	0.378571
VAN	5	DEBRA	HIGH	0.766323	89	2465	76	2389	0.853933	0.0308316	0.0595145
VAN	5	DEBRA	LOW	0.736151	89	299	34	265	0.382022	0.113712	0.175258
VAN	5	DEBRA	MED	0.763262	89	1734	67	1667	0.752809	0.038639	0.0735052
VAN	5	DEBRA	Overall	0.770595	89	3185	85	3100	0.955056	0.0266876	0.0519243
VAN	5	drugZ	HIGH	0.881055	89	74	17	57	0.191011	0.22973	0.208589
VAN	5	drugZ	LOW	0.789736	89	55	14	41	0.157303	0.254545	0.194444
VAN	5	drugZ	MED	0.830175	89	68	16	52	0.179775	0.235294	0.203822
VAN	5	drugZ	Overall	0.855441	89	322	55	267	0.617978	0.170807	0.26764
VAN	5	MAGeCK	HIGH	0.871864	89	1781	85	1696	0.955056	0.047726	0.0909091
VAN	5	MAGeCK	LOW	0.822064	89	979	72	907	0.808989	0.0735444	0.134831
VAN	5	MAGeCK	MED	0.861871	89	1366	82	1284	0.921348	0.0600293	0.112715
VAN	5	MAGeCK	Overall	0.852864	89	3178	89	3089	1	0.028005	0.0544842
VAN	5	MAGeCK MLE	-	0.886926	89	3101	88	3013	0.988764	0.0283779	0.0551724
VAN	10	CGA LMM	-	0.732656	89	514	27	487	0.303371	0.0525292	0.0895522
VAN	10	CRISPhieRmix	HIGH	0.873513	89	2348	52	2296	0.58427	0.0221465	0.0426754
VAN	10	CRISPhieRmix	LOW	0.80579	89	1149	29	1120	0.325843	0.0252393	0.0468498
VAN	10	CRISPhieRmix	MED	0.835336	89	1577	37	1540	0.41573	0.0234623	0.0444178
VAN	10	CRISPhieRmix	Overall	0.865154	89	3611	89	3522	1	0.0246469	0.0481081
VAN	10	CRISPRi DR	-	0.883895	89	185	50	135	0.561798	0.27027	0.364964
VAN	10	DEBRA	HIGH	0.73153	89	2021	69	1952	0.775281	0.0341415	0.0654028
VAN	10	DEBRA	LOW	0.744635	89	645	47	598	0.52809	0.0728682	0.128065
VAN	10	DEBRA	MED	0.745581	89	1035	56	979	0.629213	0.0541063	0.0996441
VAN	10	DEBRA	Overall	0.740988	89	2817	77	2740	0.865169	0.027334	0.0529938
VAN	10	drugZ	HIGH	0.889036	89	75	26	49	0.292135	0.346667	0.317073
VAN	10	drugZ	LOW	0.80601	89	60	16	44	0.179775	0.266667	0.214765
VAN	10	drugZ	MED	0.865047	89	65	22	43	0.247191	0.338462	0.285714
VAN	10	drugZ	Overall	0.870752	89	408	59	349	0.662921	0.144608	0.237425
VAN	10	MAGeCK	HIGH	0.874523	89	1359	83	1276	0.932584	0.0610743	0.114641
VAN	10	MAGeCK	LOW	0.859114	89	661	69	592	0.775281	0.104387	0.184
VAN	10	MAGeCK	MED	0.872587	89	951	75	876	0.842697	0.0788644	0.144231
VAN	10	MAGeCK	Overall	0.879638	89	2849	87	2762	0.977528	0.030537	0.059224
VAN	10	MAGeCK MLE	-	0.889533	89	2753	86	2667	0.966292	0.0312386	0.0605208

### Sheet: S3 Table (Confusion Matrices)
# Confusion Matrices of MAGeCK vs. CRISPRi-DR calls on drug treated datasets.
# Significance calls for MAGeCK : |LFC| of most significant concentration > 1 and adjusted combined P-value (by Fisher's method) < 0.05
# Significance calls for CRISPRi-DR : adjusted P-value on concetration dependence slope < 0.05 and |Zscore of concentration dependence slope|>2
BDQ_D1
	CRISPRi-DR Depleted	CRISPRi-DR Not Depleted		CRISPRi-DR Enriched	CRISPRi-DR Not Enriched
Mageck Depleted	67	73	Mageck Enriched	39	34
Mageck Not Depleted	22	3870	Mageck Not Enriched	60	3899
BDQ_D5
	CRISPRi-DR Depleted	CRISPRi-DR Not Depleted		CRISPRi-DR Enriched	CRISPRi-DR Not Enriched
Mageck Depleted	36	132	Mageck Enriched	5	39
Mageck Not Depleted	76	3788	Mageck Not Enriched	42	3946
BDQ_D10
	CRISPRi-DR Depleted	CRISPRi-DR Not Depleted		CRISPRi-DR Enriched	CRISPRi-DR Not Enriched
Mageck Depleted	62	97	Mageck Enriched	1	18
Mageck Not Depleted	40	3833	Mageck Not Enriched	24	3989
CLR_D1
	CRISPRi-DR Depleted	CRISPRi-DR Not Depleted		CRISPRi-DR Enriched	CRISPRi-DR Not Enriched
Mageck Depleted	128	155	Mageck Enriched	0	5
Mageck Not Depleted	61	3688	Mageck Not Enriched	21	4006
CLR_D5
	CRISPRi-DR Depleted	CRISPRi-DR Not Depleted		CRISPRi-DR Enriched	CRISPRi-DR Not Enriched
Mageck Depleted	51	45	Mageck Enriched	53	53
Mageck Not Depleted	23	3913	Mageck Not Enriched	39	3887
CLR_D10
	CRISPRi-DR Depleted	CRISPRi-DR Not Depleted		CRISPRi-DR Enriched	CRISPRi-DR Not Enriched
Mageck Depleted	56	93	Mageck Enriched	29	19
Mageck Not Depleted	25	3858	Mageck Not Enriched	43	3941
EMB_D1
	CRISPRi-DR Depleted	CRISPRi-DR Not Depleted		CRISPRi-DR Enriched	CRISPRi-DR Not Enriched
Mageck Depleted	5	26	Mageck Enriched	148	378
Mageck Not Depleted	4	3997	Mageck Not Enriched	7	3499
EMB_D5
	CRISPRi-DR Depleted	CRISPRi-DR Not Depleted		CRISPRi-DR Enriched	CRISPRi-DR Not Enriched
Mageck Depleted	15	156	Mageck Enriched	156	228
Mageck Not Depleted	0	3861	Mageck Not Enriched	4	3644
EMB_D10
	CRISPRi-DR Depleted	CRISPRi-DR Not Depleted		CRISPRi-DR Enriched	CRISPRi-DR Not Enriched
Mageck Depleted	24	87	Mageck Enriched	96	194
Mageck Not Depleted	27	3894	Mageck Not Enriched	34	3708
INH_D1
	CRISPRi-DR Depleted	CRISPRi-DR Not Depleted		CRISPRi-DR Enriched	CRISPRi-DR Not Enriched
Mageck Depleted	21	122	Mageck Enriched	27	14
Mageck Not Depleted	5	3884	Mageck Not Enriched	34	3957
INH_D5
	CRISPRi-DR Depleted	CRISPRi-DR Not Depleted		CRISPRi-DR Enriched	CRISPRi-DR Not Enriched
Mageck Depleted	6	272	Mageck Enriched	106	204
Mageck Not Depleted	2	3752	Mageck Not Enriched	7	3715
INH_D10
	CRISPRi-DR Depleted	CRISPRi-DR Not Depleted		CRISPRi-DR Enriched	CRISPRi-DR Not Enriched
Mageck Depleted	9	381	Mageck Enriched	101	120
Mageck Not Depleted	3	3639	Mageck Not Enriched	8	3803
LEVO_D1
	CRISPRi-DR Depleted	CRISPRi-DR Not Depleted		CRISPRi-DR Enriched	CRISPRi-DR Not Enriched
Mageck Depleted	68	109	Mageck Enriched	17	18
Mageck Not Depleted	12	3843	Mageck Not Enriched	30	3967
LEVO_D5
	CRISPRi-DR Pos	CRISPRi-DR Not Depleted		CRISPRi-DR Enriched	CRISPRi-DR Not Enriched
Mageck Depleted	49	161	Mageck Enriched	34	82
Mageck Not Depleted	1	3821	Mageck Not Enriched	16	3900
LEVO_D10
	CRISPRi-DR Depleted	CRISPRi-DR Not Depleted		CRISPRi-DR Enriched	CRISPRi-DR Not Enriched
Mageck Depleted	9	8	Mageck Enriched	0	5
Mageck Not Depleted	10	4005	Mageck Not Enriched	4	4023
LZD_D1
	CRISPRi-DR Depleted	CRISPRi-DR Not Depleted		CRISPRi-DR Enriched	CRISPRi-DR Not Enriched
Mageck Depleted	27	39	Mageck Enriched	28	16
Mageck Not Depleted	32	3934	Mageck Not Enriched	82	3906
LZD_D5
	CRISPRi-DR Depleted	CRISPRi-DR Not Depleted		CRISPRi-DR Enriched	CRISPRi-DR Not Enriched
Mageck Depleted	19	61	Mageck Enriched	77	79
Mageck Not Depleted	30	3922	Mageck Not Enriched	55	3821
LZD_D10
	CRISPRi-DR Depleted	CRISPRi-DR Not Depleted		CRISPRi-DR Enriched	CRISPRi-DR Not Enriched
Mageck Depleted	17	22	Mageck Enriched	19	21
Mageck Not Depleted	38	3955	Mageck Not Enriched	47	3945
RIF_D1
	CRISPRi-DR Depleted	CRISPRi-DR Not Depleted		CRISPRi-DR Enriched	CRISPRi-DR Not Enriched
Mageck Depleted	107	415	Mageck Enriched	45	36
Mageck Not Depleted	5	3505	Mageck Not Enriched	26	3925
RIF_D5
	CRISPRi-DR Depleted	CRISPRi-DR Not Depleted		CRISPRi-DR Enriched	CRISPRi-DR Not Enriched
Mageck Depleted	149	252	Mageck Enriched	31	34
Mageck Not Depleted	15	3616	Mageck Not Enriched	41	3926
RIF_D10
	CRISPRi-DR Depleted	CRISPRi-DR Not Depleted		CRISPRi-DR Enriched	CRISPRi-DR Not Enriched
Mageck Depleted	115	242	Mageck Enriched	0	22
Mageck Not Depleted	33	3642	Mageck Not Enriched	70	3940
STR_D1
	CRISPRi-DR Depleted	CRISPRi-DR Not Depleted		CRISPRi-DR Enriched	CRISPRi-DR Not Enriched
Mageck Depleted	8	10	Mageck Enriched	14	4
Mageck Not Depleted	48	3966	Mageck Not Enriched	65	3949
STR_D5
	CRISPRi-DR Depleted	CRISPRi-DR Not Depleted		CRISPRi-DR Enriched	CRISPRi-DR Not Enriched
Mageck Depleted	11	31	Mageck Enriched	18	31
Mageck Not Depleted	23	3967	Mageck Not Enriched	18	3965
VAN_D1
	CRISPRi-DR Depleted	CRISPRi-DR Not Depleted		CRISPRi-DR Enriched	CRISPRi-DR Not Enriched
Mageck Depleted	193	947	Mageck Enriched	1	2
Mageck Not Depleted	0	2892	Mageck Not Enriched	7	4022
VAN_D5
	CRISPRi-DR Depleted	CRISPRi-DR Not Depleted		CRISPRi-DR Enriched	CRISPRi-DR Not Enriched
Mageck Depleted	144	441	Mageck Enriched	3	18
Mageck Not Depleted	10	3437	Mageck Not Enriched	34	3977
VAN_D10
	CRISPRi-DR Depleted	CRISPRi-DR Not Depleted		CRISPRi-DR Enriched	CRISPRi-DR Not Enriched
Mageck Depleted	116	333	Mageck Enriched	2	26
Mageck Not Depleted	20	3563	Mageck Not Enriched	47	3957
